# A pair of transporters controls mitochondrial Zn^2+^ levels to maintain mitochondrial homeostasis

**DOI:** 10.1101/2021.07.21.453180

**Authors:** Tengfei Ma, Liyuan Zhao, Jie Zhang, Ruofeng Tang, Xin Wang, Nan Liu, Qian Zhang, Fengyang Wang, Meijiao Li, Qian Shan, Yang Yang, Qiuyuan Yin, Limei Yang, Qiwen Gan, Chonglin Yang

## Abstract

Zn^2+^ is required for the activity of many mitochondrial proteins, which regulate mitochondrial dynamics, apoptosis and mitophagy. However, it is not understood how the proper mitochondrial Zn^2+^ level is achieved to maintain mitochondrial homeostasis. Using *Caenorhabditis elegans*, we reveal here that a pair of mitochondrion-localized transporters controls the mitochondrial level of Zn^2+^. We demonstrate that SLC-30A9/ZnT9 is a mitochondrial Zn^2+^ exporter. Loss of SLC-30A9 leads to mitochondrial Zn^2+^ accumulation, which damages mitochondria, impairs animal development and shortens the life span. We further identify SLC-25A25/SCaMC-2 as an important regulator of mitochondrial Zn^2+^ import. Loss of SLC-25A25 suppresses the abnormal mitochondrial Zn^2+^ accumulation and defective mitochondrial structure and functions caused by loss of SLC-30A9. Moreover, we reveal that the endoplasmic reticulum contains the Zn^2+^ pool from which mitochondrial Zn^2+^ is imported. These findings establish the molecular basis for controlling the correct mitochondrial Zn^2+^ levels for normal mitochondrial structure and functions.

**Summary:** Zn^2+^ is a trace ion essential for the function of many mitochondrial proteins. It is not known how mitochondrial Zn^2+^ levels are regulated. Ma at al. identify transporters that mediate mitochondrial Zn^2+^ export and import to maintain mitochondrial homeostasis.
