## Supplementary material for "A pair of transporters controls mitochondrial Zn^2+^ levels to maintain mitochondrial homeostasis": Table S1

### Sheet: Sheet1
Table S1. Expression constructs.
Construct	Species	Promoter (insertion sites)	Gene (insertion sites)	Backbone
Pslc-30A9slc-30A9::gfp	C. elegans	slc-30A9 promoter (1Kb; SphI-SalI)	slc-30A9 mini-gene (SalI-BamHI )	pPD49.26-GFP
Pslc-30A9slc-30A9	C. elegans	slc-30A9 promoter (2.1Kb; SphI-SalI )	slc-30A9 mini-gene (SalI-SacI )	pPD49.26
Pslc-30A9slc-30A9(W305Stop)	C. elegans	slc-30A9 promoter (2.1Kb;SphI-SalI )	slc-30A9 mini-gene (SalI-SacI )	pPD49.26
Pcol-19slc-30A9::gfp	C. elegans	col-19 promoter (0.6Kb; SphI-SalI )	slc-30A9 mini-gene (SalI-XmaI )	pPD49.26-GFP
Pcol-19slc-30A9(H198A;D202A)::gfp	C. elegans	col-19 promoter (0.6Kb; SphI-SalI )	slc-30A9 mini-gene (SalI-XmaI )	pPD49.26-GFP
Pcol-19slc-30A9(D221A)::gfp	C. elegans	col-19 promoter (0.6Kb; SphI-SalI )	slc-30A9 mini-gene (SalI-XmaI )	pPD49.26-GFP
Pcol-19slc-30A9(H402A)::gfp	C. elegans	col-19 promoter (0.6Kb; SphI-SalI )	slc-30A9 mini-gene (SalI-XmaI )	pPD49.26-GFP
PY37A1B.5Mito-eCALWY-4	C. elegans	Y37A1B.5 promoter (3Kb; BamHI)	4*CoxVIII-eCALWY-4 (XmaI-NheI)	pPD49.26
PY37A1B.5ER-eCALWY-4	C. elegans	Y37A1B.5 promoter (3Kb; BamHI)	PPI-eCALWY-4-KDEL (XmaI-NheI)	pPD49.26
Pslc-25A25slc-25A25::gfp	C. elegans	slc-25A25 promoter (1Kb; SphI-SalI )	slc-25A25 (SalI-BamHI)	pPD49.26-GFP
PY37A1B.5slc-25A25:: mCherry	C. elegans	Y37A1B.5 promoter (3Kb; PstI-BamHI)	slc-25A25 (BamHI)	pPD49.26-mCherry
Pslc-25A25hSLC25A25::gfp	C. elegans	slc-25A25 promoter (1Kb; SphI-SalI )	SLC25A25(XbaI-XmaI)	pPD49.26-GFP
Pslc-30A5slc-30A5::gfp	C. elegans	slc-30A5 promoter (2Kb; SphI-SalI )	slc-30A5 (SalI-XmaI)	pPD49.26-GFP
PY37A1B.5spcs-1:: mCherry	C. elegans	Y37A1B.5 promoter (3Kb; PstI)	spcs-1 (XbaI-XmaI)	pPD49.26-mCherry
Ptram-1tram-1::bfp	C. elegans	tram-1 promoter (1Kb; XbaI-XmaI )	tram-1 (XbaI-XmaI)	pPD49.26-BFP
pEGFP-N1-slc-30A9	Human	CMV promoter	slc-30A9 ORF (EcoRI-XmaI )	pEGFP-N1
pEGFP-N1-slc-30A9(1-145)	Human	CMV promoter	slc-30A9(1-145) ORF (EcoRI-XmaI )	pEGFP-N1
pEGFP-N1-slc-30A9(146-495)	Human	CMV promoter	slc-30A9(146- 495) ORF (EcoRI-XmaI)	pEGFP-N1
pEGFP-N1-hSLC30A9	Human	CMV promoter	SLC30A9 ORF (EcoRI-XmaI)	pEGFP-N1
pEGFP-C1-hSLC25A25	Human	CMV promoter	SLC25A25 ORF (XhoI-BamHI )	pEGFP-C1
pEGFP-C1-slc-25A25	Human	CMV promoter	slc-25A25 ORF (XhoI-BamHI )	pEGFP-C1
pmCherry-C1-SLC25A25	Human	CMV promoter	SLC25A25 ORF (XhoI-BamHI )	pmCherry-C1
pmCherry-C1-slc-25A25	Human	CMV promoter	slc-25A25 ORF (XhoI-BamHI )	pmCherry-C1
pEGFP-C1-slc-30A5	Human	CMV promoter	slc-30A5 ORF (XhoI-BamHI)	pEGFP-C1
pGEX-4T-1-slc-25A25-EGFP	Bacteria	tac promoter	slc-25A25 ORF (NdeI-XhoI)	pGEX-4T-1
pGEX-4T-1-SLC25A25-EGFP	Bacteria	tac promoter	SLC25A25 ORF (NdeI-XhoI)	pGEX-4T-1
pGEX-4T-1-EGFP	Bacteria	tac promoter	EGFP ORF (NdeI-XhoI)	pGEX-4T-1
