## Supplementary material for "A pair of transporters controls mitochondrial Zn^2+^ levels to maintain mitochondrial homeostasis": Table S2

### Sheet: Sheet1
Table S2. The effect of knock-down of potential zinc transporters on slc-30A9(yq158).
Gene	Human homolog	Phenotype (RNAi on N2 animals)	Suppression effect on slc-30A9(yq158)
slc-30A5	ZnT5	No	75% tubular
cdf-1	ZnT1	No	No
cdf-2	ZnT3,8	No	No
ttm-1	ZnT3,8	50% fragmentation	No
toc-1	ZnT6	No	No
zipt-1	ZIP1	No	No
zipt-2.3	ZIP2	No	No
zipt-2.4	ZIP2	100% fragmentation	No
zipt-2.1	ZIP2	50% fragmentation	No
zipt-3	ZIP3	No	No
zipt-17	ZIP4	100% fragmentation	No
zipt-7.1	ZIP7	100% fragmentation	No
zipt-9	ZIP9	No	No
zipt-16	ZIP10	100% fragmentation	No
zipt-11	ZIP11	No	No
zipt-13	ZIP13	No	No
zipt-15	ZIP14	100% fragmentation	No
